# Evolution of Hierarchical Phase-Contrast Tomography on the European Synchrotron beamlines BM05 and BM18: a whole adult human brain imaging case study

**DOI:** 10.64898/2026.01.15.699653

**Authors:** Hector Dejea, Joseph Brunet, Theresa Urban, Camille Berruyer, Alessandro Mirone, Christoph Jarnias, Alexandre Bellier, Claire Walsh, Peter D. Lee, Paul Tafforeau

## Abstract

Hierarchical Phase-Contrast Tomography (HiP-CT) was recently developed to enable the ex-vivo imaging of human organs at multiple scales from whole organ down to cellular level. Using whole adult human brain imaging as a case study, this manuscript shows the evolution of this technique from its initial development at the BM05 beamline to its transition and current status at BM18. Thanks to the higher coherence, larger beam size, higher energies and larger propagation distances available at BM18 and due to the European Synchrotron’s Extremely Brilliant Source upgrade (ESRF-EBS), this transition resulted in significantly improved data quality, resolution, sensitivity and speed. More recently, the implementation of a new generation of larger sCMOS cameras, helical scanning (including dedicated reconstruction algorithm developments), binning at the chip and projections levels, and the design of high-efficiency optics allowed to progressively improve the trade-off between dose and image quality, while simultaneously reducing scanning times. All these acquisition schemes present the current status of full organ imaging using HiP-CT and represent the constant efforts for the improvement of the technique towards the investigation of human organs in health, disease and aging.

**Synopsis:** This manuscript shows the evolution of Hierarchical Phase-Contrast Tomography (HiP-CT) from its origins at the BM05 beamline to its transition to BM18 (ESRF-EBS). The novel hardware and scanning approach developments resulted in significantly improved data quality, resolution, sensitivity and speed. The case of whole adult brain imaging is presented to demonstrate the current possibilities of full organ imaging with local micron resolution using HiP-CT.
