## Supplementary Excel: Detailed list of all setups and acquisition parameters for "Evolution of Hierarchical Phase-Contrast Tomography on the European Synchrotron beamlines BM05 and BM18: a whole adult human brain imaging case study"

### Sheet: Sheet1
Technical step		DOI	Voxel size	scan date	Average energy	Propagation distance	Filters	synchrotron max current	Sample jar mounting	Projections	exposure time and accumulation	Scintillator	Optics / Magnification	Detector	Acquisition mode	Scan time	Total number of scans / turns	Vertical field of view / scan	Vertical translation	Surface Dose rate	Integrated surface dose	Integrated absorbed dose
BM05 initial setup, last experiment before moving to BM18	BM05 (25.25 µm)	http://doi.org/10.15151/ESRF-DC-1773964937	25.25 µm (full res)	2021-07-03	98 keV	3.5 m	Cu 0.24 mm, Mo 0.68 mm	200 mA	In 2 mm thick polycarbonate tube	2 x 9900	5 x 6 ms	LuAG:Ce 1000 um	Dzoom (x0.25)	PCO Edge 4.2 CLHS	Quarter-acquisition	7.3 min/scan, 18.3 h/total	75 x 2	110 px / 2.77 mm	2.2 mm	48 Gy/s	19 kGy	53.5 kGy	too high dose (bubbling at the end of the scan)
BM18 first scan, only one optic available, much longer propagation distance than BM05	BM18 (42.4 µm)	http://doi.org/10.15151/ESRF-DC-2313098569	42.4 µm (full res)	2021-12-06	122 keV	38 m	Mo 1.3 mm	130 mA	In 2mm thick polycarbonate tube	6000	7 x 15 ms	LuAG:Ce 2000 µm	LAFIP2 optic w/ canon 50mm (x0.125)	PCO Edge 4.2 CLHS	Half-acquisition	14 min/scan, 5.7 h/total	24	288 px / 12.21 mm	8 mm	7.1 Gy/s	5.8 kGy	16.1 kGy
same detector than BM05 initial but with much longer propagation distance	BM18 (23.42 µm)	NA	23.42 µm (full res)	2022-02-27	113 keV	31 m	Mo 0.61 mm	200 mA	In 2mm thick polycarbonate tube filled with 70% ethanol (5mm around the jar)	2 x 9990	3 x 15 ms	LuAG:Ce 2000 µm	Dzoom (x0.236)	PCO Edge 4.2 CLHS	Quarter-acquisition	8.1 min/scan, 8.9 h/total	33 x 2	352 px / 8.24 mm	5 mm	21.5 Gy/s	12.7 kGy	35.0 kGy	too high dose (bubbling few hours after the scan)
iris15 + binning in accumulation	BM18 (19.28 µm)	https://doi.esrf.fr/10.15151/ESRF-DC-2313101083	19.28 µm (binning 2)	2025-02-10	105 keV	20 m	Al2O3 10 mm, Ag 0.3 mm, glassy C 30 mm	200 mA	In 2mm thick polycarbonate tube filled with 70% ethanol (5mm around the jar)	2 x 12000	3 x 12 ms	GAGG 1000 µm w/ reflective layer	Dzoom (x0.396)	Iris 15 Scientific CMOS	Quarter-acquisition	8.0 min/scan, 6.8 h/total	24 x 2	512 px / 9.64 mm	7 mm	7.4 Gy/s	3.1 kGy	8.6 kGy
+ helical scan for volume homogeneity and faster scan (no accumulation)	BM18 (20.176 µm)	http://doi.org/10.15151/ESRF-DC-2313101075	20.176 µm (binning 2)	2025-02-11	104 keV	11 m	Al2O3 10 mm, Ag 0.3 mm, glassy C 35 mm	200 mA	In 2mm thick polycarbonate tube filled with 70% ethanol (5mm around the jar)	2 x 12000	1 x 12 ms	GAGG 1000 µm w/ reflective layer	Dzoom (x0.397)	Iris 15 Scientific CMOS	Helical quarter-acquisition	2.7 min/scan, 3.2 h/total	35 x 2	512 px / 10.33 mm	5 mm	6.6 Gy/s	1.5 kGy	4.1 kGy
+ binmean for higher dynamic range (fast + high dynamic)	BM18 (20.086 µm)	NA	20.086 µm (bin mean 2)	2025-05-12	88 keV	20 m	Al2O3 2.5mm, Ag 0.1 mm	200 mA	In 2mm thick polycarbonate tube filled with 70% ethanol (5mm around the jar)	2 x 13000	1 x 13 ms	GAGG 1000 µm w/ reflective layer	Dzoom (x0.38)	Iris 15 Scientific CMOS	Helical quarter-acquisition	3.6 min/scan, 3.8 h/total	35 x 2	512 px / 10.29 mm	5 mm	53.1 Gy/s	10 kGy	23.4 kGy	too high dose (bubbling few hours after the scan)
+ 0.5X high NA optic (fast + high dynamic + low dose)	BM18 (14.79 µm)	http://doi.org/10.15151/ESRF-DC-2313101091	14.79 µm (bin mean 2)	2025-08-31	102 keV	20 m	Al2O3 5 mm, Ag 0.5 mm	90 mA	In 2mm thick polycarbonate tube filled with 70% ethanol (5mm around the jar)	2 x 15000	1 x 18 ms	GAGG 250 µm w/ reflective layer	x0.5 fixed magnification	Iris 15 Scientific CMOS	Helical quarter-acquisition	5 min/scan, 6.5 h/total	39 x 2	750 px / 11.09 mm	5 mm	6.5 Gy/s	2.2 kGy	6.2 kGy
